# TRIB3 silencing promotes the downregulation of Akt pathway and PAX3-FOXO1 in high-risk rhabdomyosarcoma

**DOI:** 10.1101/2023.12.01.569530

**Authors:** Gabriel Gallo-Oller, Guillem Pons, Julia Sansa-Girona, Natalia Navarro, Patricia Zarzosa, Lia García-Gilabert, Paula Cabré Fernandez, Gabriela Guillén Burrieza, Lorena Valero-Arrese, Miguel F. Segura, José M. Lizcano, José Sánchez de Toledo, Lucas Moreno, Soledad Gallego, Josep Roma

**Author notes:** Correspondence: Josep Roma.

## Abstract

**Background:** Rhabdomyosarcoma (RMS), such as other childhood tumors, has witnessed treatment advancements in recent years. However, high-risk patients continue to face poor survival rates, often attributed to the presence of the PAX3/7-FOXO1 fusion proteins, which has been associated with metastasis and treatment resistance. Despite efforts to directly target these chimeric proteins, clinical success remains elusive. In this study, the main aim was to address this challenge by investigating regulators of FOXO1. Specifically, we focused on TRIB3, a potential regulator of the fusion protein in RMS.

**Methods:** TRIB3 expression was examined through the analysis of patient datasets, including gene expression profiling and gene set enrichment analyses. In cell lines, the DepMap dataset for RMS was utilized alongside Western blot analysis to assess TRIB3 expression. The functional significance of TRIB3 in RMS was assessed through constitutive and inducible shRNA-mediated knockdowns. Subsequent *in vitro* and *in vivo* analyses, including orthotopic tumor models in immune-compromised mice, were conducted to delineate the role and underlying molecular mechanisms exerted by TRIB3 in RMS

**Results:** Our findings revealed a prominent TRIB3 expression in RMS tumors, highlighting its correlation with several clinical features. By conducting TRIB3 genetic inhibition experiments, we observed an impairment on cell proliferation. Notably, the knockdown of TRIB3 led to a decrease in PAX3-FOXO1 and its target genes at protein level, accompanied by a reduction in the activity of the Akt signaling pathway. Furthermore, TRIB3 influenced posttranslational modifications, such as phosphorylation together with proteasomal degradation of PAX3-FOXO1 protein. Additionally, inducible silencing of TRIB3 significantly delayed tumor growth and improved overall survival *in vivo*.

**Conclusions:** Based on our comprehensive analysis, we propose that TRIB3 holds therapeutic potential for treating the most aggressive subtype of RMS. The findings herein reported contribute to our understanding of the underlying molecular mechanisms driving RMS progression and provide novel insights into the potential use of TRIB3 as a therapeutic intervention for high-risk RMS patients.
