## Supplementary Table 1 for "TRIB3 silencing promotes the downregulation of Akt pathway and PAX3-FOXO1 in high-risk rhabdomyosarcoma"

### Sheet: Supplementary Table 1
	Supplementary Table 1. Characteristic of RMS cell lines used
	Cell line	RRID	Histology	PAX3_FOXO1	PAX7_FOXO1
	RH4	CVCL_5916	alveolar	POS	NEG
	RH30	CVCL_0041	alveolar	POS	NEG
	CW9019	CVCL_N820	alveolar	NEG	POS
	RH28	CVCL_8752	alveolar	POS	NEG
	RH18	CVCL_1659)	alveolar	NEG	NEG
	RD	CVCL_1649	embryonal	NEG	NEG
	RH36	CVCL_M599	embryonal	NEG	NEG
	RUCH-2	CVCL_C540	botryoid	NEG	NEG
