## Supplementary Table 2 for "TRIB3 silencing promotes the downregulation of Akt pathway and PAX3-FOXO1 in high-risk rhabdomyosarcoma"

### Sheet: Supplementary Table 1
	Supplementary Table S1. Western blot antibodies conditions
	Target protein	Cat No	Supplier	SOURCE	Molecular Weight	1ry dilution	2ry dilution
	TRIB3	ab75846	Abcam	Rabbit	40 kDa	1/1,000	1/2,000
	Actin	sc-47778	Santa Cruz	Mouse	43 kDa	1/20,000	1/20,000
	BAX	ABC11	Millipore	Rabbit	21 kDa	1/2,000	1/4,000
	Capase-3	ab32351	Abcam	Rabbit	32 kDa	1/4,000	1/10,000
	Capase-3 cleaved	ab32351	Abcam	Rabbit	17 kDa	1/2,000	1/4,000
	PARP	#9542	Cell Signaling	Rabbit	116 and 89 kDa	1/2,000	1/4,000
	Phospho-AKT (Ser473)	#4060	Cell Signaling	Rabbit	60 kDa	1/1,000	1/4,000
	AKT	sc-5298	Santa Cruz	Mouse	60 kDa	1/1,000	1/5,000
	Phospho-PRAS40 (Tht246)	#2997	Cell Signaling	Rabbit	40 kDa	1/1,000	1/8,000
	PRAS40	#2691	Cell Signaling	Rabbit	40 kDa	1/2,000	1/8,000
	Phospho-rpS6 (Ser235/236)	#4858	Cell Signaling	Rabbit	32 kDa	1/5,000	1/8,000
	S6	#2217	Cell Signaling	Rabbit	32 kDa	1/2,000	1/8,000
	Phospho-FOXO1 (Ser322/S325)	ab60945	abcam	Rabbit	100 kDa (fusion protein)	1/2,000	1/4,000
	FOXO1	#2880	Cell Signaling	Rabbit	100 kDa (fusion protein)	1/4,000	1/8,000
	MYCN	sc-53993	Santa Cruz	Mouse	67 kDa	1/1,000	1/2,000
	Myogenin	sc-12732	Santa Cruz	Mouse	35 and 37 kDa	1/1,000	1/4,000
	Lamin A/C	sc-376248	Santa Cruz	Mouse	69 and 62 kDa	1/2,000	1/4,000
	GAPDH	sc-32233	Santa Cruz	Mouse	37 kDa	1/5,000	1/5,000
